# Over-representation of sperm-associated deleterious mutations across wild and *ex situ* cheetah (*Acinonyx jubatus*) populations

**DOI:** 10.64898/2026.04.07.716683

**Authors:** Jessica A. Peers, Heather R. Sibley, Ellie E. Armstrong, Adrienne E. Crosier, Will J. Nash, Klaus-Peter Koepfli, Wilfried Haerty

**Affiliations:** Earlham Institute, Norwich Research Park, Norwich, UK; College of Science, George Mason University, Fairfax, VA, USA; University of California, Riverside, Riverside, CA, USA; Center for Animal Care Sciences, Smithsonian’s National Zoo & Conservation Biology Institute, Front Royal, VA, USA; School of Biological Sciences, University of East Anglia, Norwich, UK; Colossal Biosciences, Dallas, TX, USA

**Keywords:** population genetics, *ex situ*, cheetah, inbreeding, effective population size, male fertility

## Abstract

As purifying selection becomes less effective and inbreeding increases, small populations frequently develop an increased load of genome-wide deleterious mutations. Reflecting this pattern, deleterious mutations in genes associated with fertility and immunity have previously been identified in the cheetah (*Acinonyx jubatus*), which has had a low effective population size for at least the last 10,000 years. However, the distribution of deleterious mutations across cheetah populations is currently unknown. Here, we analysed novel whole genome resequencing data from 30 *ex situ* and 9 wild cheetahs. We investigated variation in genetic diversity, genomic measures of inbreeding, and the distribution of deleterious mutations across cheetah populations. South Sudanese and Tanzanian cheetahs showed higher inbreeding and realized load, while Namibian cheetahs had a higher proportion of population-specific deleterious mutations. Genes containing high- or moderate-impact deleterious mutations were significantly enriched for sperm-related functions, highlighting putative causative loci associated with poor sperm quality in cheetahs. Similar levels of genetic diversity and inbreeding were observed in *ex situ* cheetahs compared to their wild counterparts, providing empirical evidence of the efficacy of captive breeding programmes in maintaining genetic variation in *ex situ* populations.
