## Supplementary Tables for "Over-representation of sperm-associated deleterious mutations across wild and *ex situ* cheetah (*Acinonyx jubatus*) populations"

### Sheet: Contents
	Table ID	Section	Short reference	Table caption
	Table S1	Methods	Sample metadata	Sample metadata. Metadata for all cheetah samples used in this study. For all samples, their sex, source population, owner/provider is provided. For relevant samples, their house name, collection date, studbook ID and accession is also provided. Ex situ samples were collected by the NZCBI Veterinary Staff and provided by Dr. Adrienne Crosier and Dr. Klaus-Peter Koepfli (Smithsonian’s National Zoo…
	Table S2	Results	Read quality and mappping	For each sample, the total number of raw sequence reads is provided, followed by the number and percentage of base pairs removed through quality trimming (using Trim_galore) and the remaining read numbers. The number and percentage of reads that mapped successfully (using BWA-MEM) is shown alongside the average sequencing depth for each individual.
	Table S3	Results	Significance values for genetic diversity statistics	For each population statistic, a Kruskal-Wallis test was carried out to determine overall significance. H and p-values are provided. For each pair of populations, pairwise Wilcoxon rank-sum tests were carried out, followed by Bonferonni correction of p-values.
	Table S4	Results	GO enrichment analysis for high-impact coding SNPs	Gene ontology (GO) enrichment analysis was run using ShinyGO v0.85 (Ge et al., 2020). The foreground set of genes were those with a predicted high-impact SNP which also had a corresponding 1:1 ortholog in human. The background set of genes was all 1:1 orthologs between cheetah and human. Results reported are those with an enrichment false discovery rate (FDR) corrected q-value cutoff of 0.05.
	Table S5	Results	GO enrichment analysis for moderate-impact coding SNPs	Gene ontology (GO) enrichment analysis output was run using ShinyGO v0.85 (Ge et al., 2020). The foreground set of genes were those with a predicted high-impact SNP which also had a corresponding 1:1 ortholog in human. The background set of genes was all 1:1 orthologs between cheetah and human. Results reported are those with an enrichment false discovery rate (FDR) corrected q-value cutoff of 0.…
	Table S6	Results	TF motifs containing high-impact SNPs	The number of high-impact SNPs overlapping with each transcription factor binding motif. Motifs were identified using the Jaspar 2024 Vertebrate Core Non-redundant motif database (https://jaspar.elixir.no/downloads/) with FIMO (MEME suite v5.1.0) (Grant et al., 2011).
	Table S7	Results	Population distribution of previously-identified PTCs	Table S7: Population distribution of previously-identified PTCs. 65 previously identified premature termination codon (PTC) loci (Peers et al., 2025) were extracted from the full population VCF using the aciJub1 assembly as the reference genome (Dobrynin et al., 2015). For each locus, the position of the PTC is given, alongside the gene name, its status in the VCF, the reference and alternate all…

### Sheet: Table S1
Supplementary Table 1
Sample metadata
Sample metadata. Metadata for all cheetah samples used in this study. For all samples, their sex, source population, owner/provider is provided. For relevant samples, their house name, collection date, studbook ID and accession is also provided. Ex situ samples were collected by the NZCBI Veterinary Staff and provided by Dr. Adrienne Crosier and Dr. Klaus-Peter Koepfli (Smithsonian’s National Zoo…
House Name	Sex	Captive/Wild	Population	Owner/Provider	Date Collected	Studbook/Sample ID	Accession (where applicable)	Reference (where applicable)
ALBERTO	M	Captive	US	White Oak	2020-01-07	6540
SANURRA	F	Captive	US	NZCBI	4/27/2022	7221
SAMPSON	M	Captive	US	NZCBI	2020-06-25	7225
CARMELITA (CALLED LITA)	F	Captive	US	NZCBI	6/28/2021	8426
HOPE / HAPPY	F	Captive	US	NZCBI	10/22/2018	8957
SUKURI	M	Captive	US	Fort Worth	2023-06-07	8965
ECHO	F	Captive	US	White Oak	2022-06-01	9216
SCOTT	M	Captive	US	NZCBI	2/17/2022	9459
ASANTE	M	Captive	US	White Oak	2022-02-03	9460
ROSALIE	F	Captive	US	NZCBI	2023-12-13	9461
DARLENE	F	Captive	US	San Diego	2021-01-10	9481
TEONA	F	Captive	US	Fossil Rim	no date	9660
REBEL	F	Captive	US	Winston	2024-05-03	9746
MOZZIE	M	Captive	US	Fossil Rim	2022-10-08	9840
FLASH	M	Captive	US	Toronto	2023-01-03	9889
DOUGIE	M	Captive	US	Toronto	2020-12-08	9890
ROOSEVELT	M	Captive	US	White Oak	10/22/2018	9907
FOSSEY	F	Captive	US	NZCBI	8/27/2018	9910
ZURI	F	Captive	US	Toronto	2020-06-24	9914
PADFOOT	M	Captive	US	NZCBI	2020-03-16	10188
BARAFU	M	Captive	US	NZCBI	3/31/2021	10270
AMANI2	F	Captive	US	NZCBI	2021-05-05	10272
UPEPO	M	Captive	US	Toledo	2022-09-11	10277
ELLIS	M	Captive	US	Fossil Rim	7/22/2020	10682
KINGSLEY	F	Captive	US	Fossil Rim	no date	10689
BAM BAM	F	Captive	US	Winston	7/22/2020	10766
LANE	F	Captive	US	White Oak	no date	10899
RAGNAR	M	Captive	US	Fossil Rim	no date	10902
VOGAN	M	Captive	US	Winston	7/20/2021	10949
3D	M	Captive	US	NZCBI	2024-05-16	10970
NA	F	Wild	South Sudan	African Parks	no date	18032FL-172-01-05_S5_L005
NA	F	Wild	South Sudan	African Parks	no date	18032FL-172-01-06_S6_L005
NA	M	Semi-wild	Tanzania	Cheetah Conservation Fund	no date	AJU171	SRR2737543	Dobrynin et al. (2015)
NA	M	Semi-wild	Tanzania	Cheetah Conservation Fund	no date	AJU172	SRR2737544	Dobrynin et al. (2015)
NA	F	Semi-wild	Tanzania	Cheetah Conservation Fund	no date	AJU173	SRR2737545	Dobrynin et al. (2015)
NA	F	Semi-wild	Namibia	Cheetah Conservation Fund	no date	AJU878	SRR2737540	Dobrynin et al. (2015)
NA	M	Semi-wild	Namibia	Cheetah Conservation Fund	no date	AJU884	SRR2737541	Dobrynin et al. (2015)
NA	M	Semi-wild	Namibia	Cheetah Conservation Fund	no date	AJU955	SRR2737542	Dobrynin et al. (2015)
NA	M	Semi-wild	Namibia	Cheetah Conservation Fund	no date	AJU981 / Chewbacca	SRR2737539	Dobrynin et al. (2015)
				8
	16
	14

### Sheet: Table S2
Supplementary Table 2
Read quality and mappping
For each sample, the total number of raw sequence reads is provided, followed by the number and percentage of base pairs removed through quality trimming (using Trim_galore) and the remaining read numbers. The number and percentage of reads that mapped successfully (using BWA-MEM) is shown alongside the average sequencing depth for each individual.
Sample	Read 1 or 2	Total reads	Quality trimmed bp	Quality trimmed bp%	Remaining bp	Remaining bp%	Total number of reads	Number of reads mapped	% of reads mapped	Average sequencing depth	Average coverage post-trimming
18032FL-172-01-05_S5	1	51656197	8259025	0.159884	5012394468	97.0337	103469302	103305433	99.8416	4.19846	4.16842
	2	51656197	11208582	0.216984	5011527140	97.017
18032FL-172-01-06_S6	1	174533707	29586707	0.169519	16971571678	97.2395	349999874	349486083	99.8532	14.2201	14.3668
	2	174533707	34856747	0.199714	16966395670	97.2099
AJU10188	1	105315190	18769321	0.17822	10450899457	99.2345	210616903	209746137	99.5866	8.72175	8.59947
	2	105315190	49462029	0.469657	10427605350	99.0133
AJU10270	1	108485628	20240686	0.186575	10761663141	99.199	216931807	216040112	99.589	8.98033	8.87053
	2	108485628	52504241	0.483974	10738637995	98.9867
AJU10272	1	159947486	30207937	0.188862	15879478556	99.2793	319948136	319287472	99.7935	13.2815	13.0958
	2	159947486	82039653	0.512916	15828355840	98.9597
AJU10277	1	126169911	22533234	0.178594	12525434004	99.2743	252359422	251319987	99.5881	10.4505	10.3279
	2	126169911	60515105	0.479632	12490803065	98.9999
AJU10682	1	94896284	26834787	0.28278	9409146212	99.1519	189474983	188816076	99.6522	7.85228	7.74158
	2	94896284	61994695	0.653289	9379341037	98.8378
AJU10689	1	92561924	21649907	0.233896	9183974760	99.2198	185147837	184743334	99.7815	7.68541	7.61053
	2	92561924	42668546	0.460973	9164597021	99.0104
AJU10766	1	122633615	21591249	0.176063	12175159681	99.2808	245288249	244790926	99.7972	10.1857	10.0863
	2	122633615	59364696	0.484082	12139502308	98.99
AJU10899	1	119887041	22810832	0.190269	11900303671	99.2626	239830930	239284517	99.7722	9.95182	9.80789
	2	119887041	61717849	0.5148	11864014536	98.9599
AJU10902	1	121866422	21407451	0.175663	12101231698	99.2991	243797346	242860886	99.6159	10.1023	9.97947
	2	121866422	50376773	0.413377	12072764919	99.0656
AJU10949	1	86708431	21777390	0.251157	8603121177	99.219	173479294	172749426	99.5793	7.18211	7.14053
	2	86708431	33629299	0.387843	8591202619	99.0815
AJU10970	1	92229748	22229390	0.241022	9150756781	99.217	184539004	182451443	98.8688	7.57969	7.55211
	2	92229748	45499114	0.493324	9127754409	98.9676
AJU6540	1	102911182	19539395	0.189867	10214758229	99.258	205958887	205078327	99.5725	8.52119	8.38421
	2	102911182	48417541	0.470479	10189205194	99.0097
AJU7221	1	90264359	26690925	0.295697	8952368873	99.1794	180273283	179386889	99.5083	7.46596	7.38947
	2	90264359	57007646	0.631563	8923569283	98.8604
AJU7225	1	123236239	22719115	0.184354	12235348386	99.2837	246524394	245536356	99.5992	10.2122	10.0779
	2	123236239	53650462	0.435346	12205532210	99.0417
AJU8426	1	84317406	19305789	0.228966	8367957605	99.2435	168682764	168330553	99.7912	7.00282	6.96158
	2	84317406	38328404	0.454573	8349155144	99.0205
AJU8597	1	160964916	29714866	0.184605	15981878976	99.288	321999626	321471743	99.8361	13.3816	13.2637
	2	160964916	66320407	0.412018	15945765333	99.0636
AJU8965	1	92743367	21702304	0.234004	9198570912	99.1831	185484764	185087888	99.786	7.70036	7.63105
	2	92743367	40339386	0.434957	9185114768	99.038
AJU9216	1	92618036	21608959	0.233313	9190712436	99.2324	185283306	184870678	99.7773	7.68842	7.63
	2	92618036	45466861	0.490907	9167300422	98.9796
AJU9459	1	172508612	29663149	0.171952	17128732864	99.292	344793623	343695997	99.6817	14.3084	14.1468
	2	172508612	72983240	0.42307	17090204512	99.0687
AJU9460	1	97244299	27681438	0.284659	9643793780	99.1708	194188176	193482149	99.6364	8.0446	7.95789
	2	97244299	65272363	0.67122	9609963365	98.8229
AJU9461	1	115057502	20917660	0.181802	11420436564	99.2585	230117334	227814541	98.9993	9.47906	9.36684
	2	115057502	55562265	0.482909	11389621216	98.9907
AJU9481	1	119493219	21480687	0.179765	11857777358	99.2339	238952089	238499760	99.8107	9.92594	9.79316
	2	119493219	55187341	0.461845	11831792278	99.0164
AJU9660	1	106469579	19437695	0.182566	10569700914	99.2744	212969333	212562844	99.8091	8.84547	8.71632
	2	106469579	49254477	0.462615	10541724281	99.0116
AJU9746	1	105469007	19228730	0.182316	10470201155	99.2728	210950231	210538151	99.8047	8.76294	8.65737
	2	105469007	48089307	0.455957	10443681598	99.0213
AJU9840	1	116098953	19866444	0.171116	11516017348	99.1914	232116072	231200454	99.6055	9.61631	9.50158
	2	116098953	51082117	0.439988	11498591193	99.0413
AJU9889	1	148556981	28383560	0.191062	14747429004	99.2712	297170171	295943342	99.5872	12.3055	12.1647
	2	148556981	67034076	0.451235	14710728114	99.0241
AJU9890	1	132999831	22837038	0.171707	13207070644	99.3014	265854366	265016246	99.6847	11.0337	10.8795
	2	132999831	54217826	0.407653	13177973397	99.0826
AJU9907	1	98473505	18095918	0.183764	9777043277	99.286	196990637	196183265	99.5901	8.15793	8.05105
	2	98473505	44596946	0.452883	9751500492	99.0266
AJU9910	1	120090800	21919229	0.182522	11922741160	99.2811	240220267	239696386	99.7819	9.97234	9.88947
	2	120090800	61188727	0.509521	11885102500	98.9676
AJU9914	1	103670954	20102220	0.193904	10290619968	99.2623	207355176	206906341	99.7835	8.60849	8.52421
	2	103670954	51581672	0.497552	10261196965	98.9785
SRR2737540	1	69844086	165619267	2.37127	6783440455	97.1226	138361725	138265157	99.9302	5.63014	5.53579
	2	69844086	324532720	4.64653	6624985062	94.8539
SRR2737541	1	88936627	229634132	2.582	8619047723	96.9122	175802781	175240651	99.6802	7.11474	6.95737
	2	88936627	468976302	5.27315	8380166163	94.2263
SRR2737542	1	97102580	282511694	2.90941	9378642676	96.5849	191716846	191081021	99.6684	7.73739	7.56368
	2	97102580	548838141	5.65215	9112715871	93.8463
SRR2737543	1	83271629	227394678	2.73076	8057790761	96.7651	164701949	163312281	99.1563	6.62462	6.47
	2	83271629	432879118	5.1984	7852780288	94.3032
SRR2737544	1	77993560	188534553	2.41731	7570669186	97.0679	154431775	153861322	99.6306	6.25419	6.13263
	2	77993560	379116244	4.86087	7380486365	94.6294
SRR2737545	1	94461288	279317391	2.95695	9118826725	96.5351	186544560	186008555	99.7127	7.52931	7.33526
	2	94461288	539773657	5.71423	8858873205	93.7831
SRR27375chewbacca	1	252423794	1986461797	7.86955	23134516709	91.6495	494748773	492188274	99.4825	18.5531	18.0868
	2	252423794	3814557262	15.1117	21308102290	84.414

### Sheet: Table S3
Supplementary Table 3
Significance values for genetic diversity statistics
For each population statistic, a Kruskal-Wallis test was carried out to determine overall significance. H and p-values are provided. For each pair of populations, pairwise Wilcoxon rank-sum tests were carried out, followed by Bonferonni correction of p-values.
	Kruskal-Wallis		Pairwise Wilcoxon rank-sum tests
Population statistic	H value	p-value	Population 1	Population 2	W value	Raw p-value	Bonferonni-corrected p-value
FIS	0.650202	0.88485	US	Namibia	44	1.0000E+00	1
			US	South Sudan	22	1.0000e+00	1
			US	Tanzania	22	3.9826e-01	1
			Namibia	South Sudan	4	1.0000e+00	1
			Namibia	Tanzania	5	8.5714e-01	1
			South Sudan	Tanzania	3	1.0000e+00	1
Observed heterozygosity	19.1976	0.000248848	US	Namibia	88	1.3378e-04	0.00080268
			US	South Sudan	44	7.2464e-03	0.043478
			US	Tanzania	66	8.6957e-04	0.0052174
			Namibia	South Sudan	8	5.3333e-01	1
			Namibia	Tanzania	12	4.0000e-01	1
			South Sudan	Tanzania	0	1.0000e+00	1
Tajima's D	5919.46	0	US	Namibia	3.42365e+08	0.0000e+00	0
			US	South Sudan	3.2966e+08	0.0000e+00	0
			US	Tanzania	351387061	0.0000e+00	0
			Namibia	South Sudan	2.45759e+08	2.8760e-08	1.7256e-07
			Namibia	Tanzania	264992950	7.8330e-11	4.6998e-10
			South Sudan	Tanzania	270504282	2.0182e-35	1.2109e-34
Nucleotide diversity (pi)	4486.73	0	US	Namibia	263904084	2.1009e-08	1.2606e-07
			US	South Sudan	332919821	0.0000e+00	0
			US	Tanzania	2.55878e+08	8.8406e-01	1
			Namibia	South Sudan	323645359	0.0000e+00	0
			Namibia	Tanzania	248371906	4.7883e-08	2.873e-07
			South Sudan	Tanzania	177452868	0.0000e+00	0

### Sheet: Table S4
Supplementary Table 4
Significance values for genetic load
For each combination of masked and realized load of high- and moderate-impact SNPs, a Kruskal-Wallis test was carried out to determine overall significance. H and p-values are provided. For each pair of populations, pairwise Wilcoxon rank-sum tests were carried out, followed by Bonferroni correction of p-values.
		Kruskal-Wallis		Pairwise Wilcoxon rank-sum tests
Load	SNP impact	H value	p-value	Population 1	Population 2	W value	Raw p-value	Bonferonni-corrected p-value
Realized	High	12.9344	0.0047806	US	Namibia	51.5	0.668905	1
				US	South Sudan	0	0.00403226	0.0241935
				US	Tanzania	0	0.000366569	0.00219941
				Namibia	South Sudan	0	0.133333	0.8
				Namibia	Tanzania	0	0.0571429	0.342857
				South Sudan	Tanzania	5	0.4	1
Realized	Moderate	0.165128	0.983012	US	Namibia	62	0.938416	1
				US	South Sudan	34	0.790323	1
				US	Tanzania	47	0.929619	1
				Namibia	South Sudan	5	0.8	1
				Namibia	Tanzania	7	0.857143	1
				South Sudan	Tanzania	2	0.8	1
Masked	High	15.7594	0.00127035	US	Namibia	23	0.0484302	0.290581
				US	South Sudan	0	0.00403226	0.0241935
				US	Tanzania	0	0.000366569	0.00219941
				Namibia	South Sudan	0	0.133333	0.8
				Namibia	Tanzania	0	0.0571429	0.342857
				South Sudan	Tanzania	5	0.4	1
Masked	Moderate	7.85295	0.0491506	US	Namibia	94	0.0725806	0.435484
				US	South Sudan	34	0.790323	1
				US	Tanzania	85	0.0058651	0.0351906
				Namibia	South Sudan	5	0.8	1
				Namibia	Tanzania	6	1	1
				South Sudan	Tanzania	3	1	1

### Sheet: Table S5
Supplementary Table 4																Supplementary Table 3								Supplementary Table 3								Supplementary Table 3								Supplementary Table 3								Supplementary Table 3
GO enrichment analysis for high-impact coding SNPs																Significance values for genetic diversity statistics								Significance values for genetic diversity statistics								Significance values for genetic diversity statistics								Significance values for genetic diversity statistics								Significance values for genetic diversity statistics
Gene ontology (GO) enrichment analysis output was run ShinyGO v0.85 (Ge et al., 2020). The foreground set of genes were those with a predicted high-impact SNP which also had a corresponding 1:1 ortholog in human. The background set of genes was all 1:1 orthologs between cheetah and human. Results reported are those with an enrichment false discovery rate (FDR) corrected q-value cutoff of 0.05.																For each population statistic, a Kruskal-Wallis test was carried out to determine overall significance. H and p-values are provided. For each pair of populations, pairwise Wilcoxon rank-sum tests were carried out, followed by Bonferonni correction of p-values.								For each population statistic, a Kruskal-Wallis test was carried out to determine overall significance. H and p-values are provided. For each pair of populations, pairwise Wilcoxon rank-sum tests were carried out, followed by Bonferonni correction of p-values.								For each population statistic, a Kruskal-Wallis test was carried out to determine overall significance. H and p-values are provided. For each pair of populations, pairwise Wilcoxon rank-sum tests were carried out, followed by Bonferonni correction of p-values.								For each population statistic, a Kruskal-Wallis test was carried out to determine overall significance. H and p-values are provided. For each pair of populations, pairwise Wilcoxon rank-sum tests were carried out, followed by Bonferonni correction of p-values.								For each population statistic, a Kruskal-Wallis test was carried out to determine overall significance. H and p-values are provided. For each pair of populations, pairwise Wilcoxon rank-sum tests were carried out, followed by Bonferonni correction of p-values.
GO biological process	Number of background genes	Number of foreground genes	Foreground (expected)	Foreground (over/under)	Foreground (fold Enrichment)	Foreground (raw P-value)	Foreground (FDR)
axoneme assembly (GO:0035082)	93	14	3.47	+	4.03	8.47e-06	0.0135
cilium movement involved in cell motility (GO:0060294)	176	22	6.57	+	3.35	6.73e-07	0.00241
microtubule bundle formation (GO:0001578)	122	15	4.55	+	3.29	4.85e-05	0.041
cilium-dependent cell motility (GO:0060285)	179	22	6.68	+	3.29	9e-07	0.00259
cilium or flagellum-dependent cell motility (GO:0001539)	179	22	6.68	+	3.29	9e-07	0.00215
cilium movement (GO:0003341)	219	25	8.17	+	3.06	6.72e-07	0.00322
cilium assembly (GO:0060271)	324	32	12.09	+	2.65	5.31e-07	0.00381
cilium organization (GO:0044782)	355	34	13.25	+	2.57	4.8e-07	0.0069
cell projection assembly (GO:0030031)	415	35	15.49	+	2.26	8.01e-06	0.0144
plasma membrane bounded cell projection assembly (GO:0120031)	404	34	15.08	+	2.26	1.15e-05	0.0166
microtubule-based movement (GO:0007018)	405	34	15.11	+	2.25	1.19e-05	0.0155
organelle assembly (GO:0070925)	791	57	29.52	+	1.93	1.66e-06	0.00341
organelle organization (GO:0006996)	2618	137	97.7	+	1.4	1.9e-05	0.0182
regulation of biological process (GO:0050789)	9295	298	346.88	-	0.86	1.71e-05	0.0175
regulation of primary metabolic process (GO:0080090)	4172	115	155.69	-	0.74	6.24e-05	0.0497
regulation of gene expression (GO:0010468)	3875	104	144.61	-	0.72	4.14e-05	0.0371
regulation of biosynthetic process (GO:0009889)	4133	110	154.24	-	0.71	1.31e-05	0.0156
regulation of macromolecule biosynthetic process (GO:0010556)	3968	105	148.08	-	0.71	1.59e-05	0.0176

### Sheet: Table S6
Supplementary Table 5																Supplementary Table 4								Supplementary Table 4								Supplementary Table 4								Supplementary Table 4								Supplementary Table 4
GO enrichment analysis for moderate-impact coding SNPs																Title								Title								Title								Title								Title
Gene ontology (GO) enrichment analysis output was run using ShinyGO v0.85 (Ge et al., 2020). The foreground set of genes were those with a predicted high-impact SNP which also had a corresponding 1:1 ortholog in human. The background set of genes was all 1:1 orthologs between cheetah and human. Results reported are those with an enrichment false discovery rate (FDR) corrected q-value cutoff of 0.…																legend								legend								legend								legend								legend
GO biological process	Number of background genes	Number of foreground genes	Foreground (expected)	Foreground (over/under)	Foreground (fold Enrichment)	Foreground (raw P-value)	Foreground (FDR)
double-strand break repair via alternative nonhomologous end joining (GO:0097681)	9	9	3.79	+	2.37	0.000418	0.0441
photoreceptor cell outer segment organization (GO:0035845)	13	12	5.48	+	2.19	0.000248	0.0294
centriole assembly (GO:0098534)	31	25	13.06	+	1.91	2.48e-05	0.00482
centriole replication (GO:0007099)	24	19	10.11	+	1.88	0.00028	0.0327
spindle checkpoint signaling (GO:0031577)	29	22	12.22	+	1.8	0.000445	0.0459
axonemal dynein complex assembly (GO:0070286)	39	29	16.43	+	1.76	5.9e-05	0.00951
centrosome duplication (GO:0051298)	34	25	14.33	+	1.74	0.000334	0.0377
protein localization to cilium (GO:0061512)	58	42	24.44	+	1.72	3.46e-06	0.000957
double-strand break repair via nonhomologous end joining (GO:0006303)	47	34	19.81	+	1.72	3.93e-05	0.00696
sperm flagellum assembly (GO:0120316)	57	41	24.02	+	1.71	5.89e-06	0.00151
epithelial cilium movement involved in extracellular fluid movement (GO:0003351)	49	35	20.65	+	1.7	5.75e-05	0.00938
axoneme assembly (GO:0035082)	93	65	39.19	+	1.66	7.05e-08	4.4e-05
microtubule bundle formation (GO:0001578)	122	85	51.41	+	1.65	8.71e-10	7.82e-07
extracellular transport (GO:0006858)	52	36	21.91	+	1.64	0.000104	0.0152
non-motile cilium assembly (GO:1905515)	52	35	21.91	+	1.6	0.000339	0.038
motile cilium assembly (GO:0044458)	80	52	33.71	+	1.54	5.35e-05	0.00914
centrosome cycle (GO:0007098)	84	54	35.4	+	1.53	5.2e-05	0.009
regulation of cytokinesis (GO:0032465)	74	47	31.18	+	1.51	0.000224	0.0268
cilium movement (GO:0003341)	219	139	92.29	+	1.51	1.94e-10	1.99e-07
positive regulation of GTPase activity (GO:0043547)	71	45	29.92	+	1.5	0.0004	0.0432
cell cycle checkpoint signaling (GO:0000075)	139	88	58.57	+	1.5	6.03e-07	0.000279
microtubule organizing center organization (GO:0031023)	98	62	41.3	+	1.5	3.15e-05	0.00588
cilium-dependent cell motility (GO:0060285)	179	113	75.43	+	1.5	1.71e-08	1.23e-05
cilium or flagellum-dependent cell motility (GO:0001539)	179	113	75.43	+	1.5	1.71e-08	1.17e-05
cilium movement involved in cell motility (GO:0060294)	176	111	74.17	+	1.5	2.15e-08	1.4e-05
DNA damage checkpoint signaling (GO:0000077)	91	57	38.35	+	1.49	0.000103	0.0153
DNA integrity checkpoint signaling (GO:0031570)	99	62	41.72	+	1.49	5.45e-05	0.0092
meiotic chromosome segregation (GO:0045132)	80	50	33.71	+	1.48	0.000253	0.0298
mitotic cell cycle checkpoint signaling (GO:0007093)	104	65	43.83	+	1.48	3.52e-05	0.00631
cilium organization (GO:0044782)	355	220	149.6	+	1.47	3.05e-14	6.25e-11
sperm motility (GO:0097722)	163	100	68.69	+	1.46	8.63e-07	0.000387
flagellated sperm motility (GO:0030317)	163	100	68.69	+	1.46	8.63e-07	0.000375
cilium assembly (GO:0060271)	324	198	136.53	+	1.45	4.96e-12	6.48e-09
regulation of GTPase activity (GO:0043087)	110	67	46.35	+	1.45	8.94e-05	0.0138
cell projection assembly (GO:0030031)	415	244	174.88	+	1.4	6.49e-12	7.77e-09
plasma membrane bounded cell projection assembly (GO:0120031)	404	237	170.24	+	1.39	1.49e-11	1.65e-08
DNA-templated DNA replication (GO:0006261)	120	70	50.57	+	1.38	0.000385	0.0422
microtubule cytoskeleton organization (GO:0000226)	507	295	213.65	+	1.38	1.6e-13	2.88e-10
spermatid differentiation (GO:0048515)	219	127	92.29	+	1.38	2.33e-06	0.000697
spermatid development (GO:0007286)	209	121	88.07	+	1.37	5.35e-06	0.0014
female gamete generation (GO:0007292)	144	83	60.68	+	1.37	0.000178	0.0233
cell-substrate adhesion (GO:0031589)	156	89	65.74	+	1.35	0.000222	0.027
microtubule-based movement (GO:0007018)	405	231	170.67	+	1.35	1.33e-09	1.06e-06
meiotic nuclear division (GO:0140013)	154	87	64.89	+	1.34	0.000387	0.0421
microtubule-based process (GO:0007017)	779	440	328.27	+	1.34	1.56e-16	5.59e-13
microtubule-based transport (GO:0099111)	201	111	84.7	+	1.31	0.000176	0.0234
regulation of small GTPase mediated signal transduction (GO:0051056)	274	150	115.46	+	1.3	2.48e-05	0.00488
meiotic cell cycle (GO:0051321)	225	123	94.81	+	1.3	0.00017	0.0231
cellular process involved in reproduction in multicellular organism (GO:0022412)	371	202	156.34	+	1.29	1.5e-06	0.000511
germ cell development (GO:0007281)	342	186	144.12	+	1.29	5.02e-06	0.00133
DNA repair (GO:0006281)	445	230	187.52	+	1.23	4.08e-05	0.00714
organelle assembly (GO:0070925)	791	406	333.32	+	1.22	9.3e-08	5.57e-05
cytoskeleton organization (GO:0007010)	1092	558	460.16	+	1.21	6.07e-10	5.81e-07
male gamete generation (GO:0048232)	561	286	236.4	+	1.21	1.87e-05	0.00377
spermatogenesis (GO:0007283)	546	275	230.08	+	1.2	8.3e-05	0.0131
cell adhesion (GO:0007155)	766	383	322.79	+	1.19	7.51e-06	0.00183
cell cycle process (GO:0022402)	788	392	332.06	+	1.18	1e-05	0.00212
cell cycle (GO:0007049)	859	425	361.98	+	1.17	8.39e-06	0.00191
sexual reproduction (GO:0019953)	898	443	378.41	+	1.17	7.89e-06	0.00183
gamete generation (GO:0007276)	696	343	293.29	+	1.17	0.000114	0.0165
cell projection organization (GO:0030030)	1126	553	474.49	+	1.17	9.5e-07	0.000389
plasma membrane bounded cell projection organization (GO:0120036)	1076	522	453.42	+	1.15	1.28e-05	0.00262
organelle organization (GO:0006996)	2618	1221	1103.21	+	1.11	3.32e-07	0.000164
cellular component organization or biogenesis (GO:0071840)	5022	2244	2116.25	+	1.06	7.55e-06	0.00181
cellular component organization (GO:0016043)	4859	2165	2047.56	+	1.06	3.43e-05	0.00622
biological regulation (GO:0065007)	9598	3910	4044.56	-	0.97	3.28e-06	0.000924
regulation of cellular process (GO:0050794)	8957	3643	3774.44	-	0.97	8.77e-06	0.00194
regulation of biological process (GO:0050789)	9295	3777	3916.88	-	0.96	1.7e-06	0.000569
positive regulation of biological process (GO:0048518)	5209	2059	2195.05	-	0.94	2.19e-06	0.000684
positive regulation of cellular process (GO:0048522)	4951	1948	2086.33	-	0.93	1.06e-06	0.000399
regulation of gene expression (GO:0010468)	3875	1520	1632.91	-	0.93	1.91e-05	0.0038
regulation of macromolecule metabolic process (GO:0060255)	4560	1787	1921.57	-	0.93	1.27e-06	0.000466
regulation of metabolic process (GO:0019222)	5030	1969	2119.62	-	0.93	1.26e-07	7.26e-05
regulation of macromolecule biosynthetic process (GO:0010556)	3968	1553	1672.1	-	0.93	7.86e-06	0.00185
regulation of biosynthetic process (GO:0009889)	4133	1616	1741.63	-	0.93	3.26e-06	0.000937
positive regulation of biosynthetic process (GO:0009891)	2311	891	973.85	-	0.91	0.000142	0.0199
positive regulation of macromolecule biosynthetic process (GO:0010557)	2202	848	927.91	-	0.91	0.000183	0.0237
negative regulation of metabolic process (GO:0009892)	2328	896	981.01	-	0.91	0.000102	0.0152
regulation of primary metabolic process (GO:0080090)	4172	1604	1758.06	-	0.91	1.24e-08	9.35e-06
positive regulation of metabolic process (GO:0009893)	2965	1138	1249.44	-	0.91	3.55e-06	0.000962
regulation of nucleobase-containing compound metabolic process (GO:0019219)	3151	1207	1327.82	-	0.91	8.71e-07	0.000368
negative regulation of macromolecule metabolic process (GO:0010605)	2131	816	897.99	-	0.91	0.000101	0.0153
positive regulation of macromolecule metabolic process (GO:0010604)	2685	1022	1131.45	-	0.9	2.25e-06	0.000687
regulation of DNA-templated transcription (GO:0006355)	2645	1005	1114.59	-	0.9	1.96e-06	0.000625
regulation of RNA biosynthetic process (GO:2001141)	2649	1005	1116.28	-	0.9	1.29e-06	0.000463
response to chemical (GO:0042221)	2864	1086	1206.88	-	0.9	3.43e-07	0.000164
regulation of RNA metabolic process (GO:0051252)	2878	1090	1212.78	-	0.9	2.31e-07	0.000128
regulation of biological quality (GO:0065008)	2572	974	1083.83	-	0.9	1.35e-06	0.000473
system process (GO:0003008)	1616	611	680.98	-	0.9	0.000186	0.0239
response to oxygen-containing compound (GO:1901700)	1376	518	579.84	-	0.89	0.000379	0.0419
negative regulation of RNA metabolic process (GO:0051253)	1220	456	514.1	-	0.89	0.000445	0.0456
regulation of protein metabolic process (GO:0051246)	1253	468	528.01	-	0.89	0.000332	0.0378
negative regulation of macromolecule biosynthetic process (GO:0010558)	1814	676	764.41	-	0.88	7e-06	0.00176
regulation of transcription by RNA polymerase II (GO:0006357)	2076	773	874.82	-	0.88	1.01e-06	0.000401
positive regulation of nucleobase-containing compound metabolic process (GO:0045935)	1762	656	742.5	-	0.88	8.67e-06	0.00195
regulation of cell population proliferation (GO:0042127)	1423	529	599.65	-	0.88	6.81e-05	0.0109
negative regulation of biosynthetic process (GO:0009890)	1881	699	792.65	-	0.88	2.62e-06	0.000768
positive regulation of DNA-templated transcription (GO:0045893)	1486	547	626.19	-	0.87	1.06e-05	0.0022
positive regulation of RNA biosynthetic process (GO:1902680)	1488	547	627.04	-	0.87	9.37e-06	0.00201
nervous system process (GO:0050877)	1042	379	439.09	-	0.86	9.33e-05	0.0143
positive regulation of RNA metabolic process (GO:0051254)	1594	577	671.71	-	0.86	3.31e-07	0.00017
macromolecule catabolic process (GO:0009057)	906	322	381.78	-	0.84	3.05e-05	0.00575
protein catabolic process (GO:0030163)	671	238	282.76	-	0.84	0.000364	0.0405
negative regulation of cell differentiation (GO:0045596)	591	208	249.04	-	0.84	0.000483	0.0485
positive regulation of transcription by RNA polymerase II (GO:0045944)	1115	389	469.86	-	0.83	3.12e-07	0.000166
proteolysis involved in protein catabolic process (GO:0051603)	564	196	237.67	-	0.82	0.000301	0.0349
sensory perception (GO:0007600)	612	212	257.89	-	0.82	0.000118	0.0169
modification-dependent macromolecule catabolic process (GO:0043632)	476	161	200.58	-	0.8	0.000188	0.0237
ubiquitin-dependent protein catabolic process (GO:0006511)	462	156	194.68	-	0.8	0.000221	0.0272
modification-dependent protein catabolic process (GO:0019941)	471	159	198.48	-	0.8	0.000175	0.0234
establishment of protein localization to organelle (GO:0072594)	304	98	128.1	-	0.77	0.000414	0.044
generation of precursor metabolites and energy (GO:0006091)	296	94	124.73	-	0.75	0.000222	0.0268
cell fate commitment (GO:0045165)	247	77	104.08	-	0.74	0.00043	0.0447
energy derivation by oxidation of organic compounds (GO:0015980)	241	73	101.56	-	0.72	0.000167	0.0228
G protein-coupled receptor signaling pathway (GO:0007186)	797	228	335.85	-	0.68	6.1e-16	1.46e-12
cellular respiration (GO:0045333)	173	49	72.9	-	0.67	0.000187	0.0237
humoral immune response (GO:0006959)	141	38	59.42	-	0.64	0.000209	0.0259
regulation of generation of precursor metabolites and energy (GO:0043467)	123	33	51.83	-	0.64	0.000464	0.047
detection of stimulus (GO:0051606)	332	87	139.9	-	0.62	1.31e-09	1.11e-06
anterior/posterior pattern specification (GO:0009952)	195	50	82.17	-	0.61	1.71e-06	0.000559
aerobic respiration (GO:0009060)	149	38	62.79	-	0.61	2.64e-05	0.00506
regulation of fat cell differentiation (GO:0045598)	126	32	53.1	-	0.6	0.000123	0.0175
nucleoside triphosphate biosynthetic process (GO:0009142)	76	17	32.03	-	0.53	0.000408	0.0437
purine ribonucleoside triphosphate biosynthetic process (GO:0009206)	63	13	26.55	-	0.49	0.000463	0.0471
purine nucleoside triphosphate biosynthetic process (GO:0009145)	64	13	26.97	-	0.48	0.000316	0.0363
detection of stimulus involved in sensory perception (GO:0050906)	227	46	95.66	-	0.48	3.35e-12	4.81e-09
antimicrobial humoral response (GO:0019730)	85	16	35.82	-	0.45	7.19e-06	0.00178
sensory perception of chemical stimulus (GO:0007606)	204	38	85.96	-	0.44	9.36e-13	1.49e-09
antimicrobial humoral immune response mediated by antimicrobial peptide (GO:0061844)	64	11	26.97	-	0.41	3.35e-05	0.00617
oxidative phosphorylation (GO:0006119)	71	12	29.92	-	0.4	9.14e-06	0.00199
mitochondrial ATP synthesis coupled electron transport (GO:0042775)	55	9	23.18	-	0.39	5.52e-05	0.00922
ATP synthesis coupled electron transport (GO:0042773)	55	9	23.18	-	0.39	5.52e-05	0.00912
cytoplasmic translation (GO:0002181)	80	13	33.71	-	0.39	1.04e-06	0.000405
aerobic electron transport chain (GO:0019646)	51	8	21.49	-	0.37	8.56e-05	0.0134
negative regulation of response to endoplasmic reticulum stress (GO:1903573)	41	6	17.28	-	0.35	0.000208	0.0259
detection of chemical stimulus (GO:0009593)	187	27	78.8	-	0.34	2.31e-16	6.63e-13
antibacterial humoral response (GO:0019731)	34	4	14.33	-	0.28	0.000178	0.0235
detection of chemical stimulus involved in sensory perception (GO:0050907)	158	17	66.58	-	0.26	3.92e-18	1.88e-14
multivesicular body organization (GO:0036257)	28	3	11.8	-	0.25	0.000421	0.0442
sensory perception of smell (GO:0007608)	159	17	67	-	0.25	2.44e-18	1.75e-14
late endosome to vacuole transport (GO:0045324)	31	3	13.06	-	0.23	0.000154	0.0214
protein targeting to ER (GO:0045047)	31	3	13.06	-	0.23	0.000154	0.0212
detection of chemical stimulus involved in sensory perception of smell (GO:0050911)	134	2	56.47	-	0.04	5.66e-29	8.13e-25

### Sheet: Table S7
Supplementary Table 7
Population distribution of previously-identified PTCs
Table S7: Population distribution of previously-identified PTCs. 65 previously identified premature termination codon (PTC) loci (Peers et al., 2025) were extracted from the full population VCF using the aciJub1 assembly as the reference genome (Dobrynin et al., 2015). For each locus, the position of the PTC is given, alongside the gene name, its status in the VCF, the reference and alternate all…
Transcript ID	Chromosome	Codon Position	Gene name	In VCF?	Why not in VCF?	Ref	Alt	Qual	Missing	Hom ref	Het	Hom alt	Outcome
ENST00000204517	LLWD01000541.1	1749528-1749530	TFAP4	Y		T	G	999	1	0	0	37	Unique to aciJub1
ENST00000219322	LLWD01000029.1	6889125-6889127	HAS3	N	Invariant								Fixed
ENST00000226225	LLWD01000767.1	947969-947971	TNFAIP1	Y		T	G	82	32	0	1	5	Low coverage
ENST00000235329	LLWD01001759.1	18444-18446	MFN2	Y		T	C	999	0	0	0	38	Unique to aciJub1
ENST00000246069	LLWD01000141.1	800926-800928	DSTN	Y		T	G	999	0	0	0	38	Unique to aciJub1
ENST00000246069	LLWD01000141.1	800926-800928	DSTN	Y		A	T	999	0	0	0	38	Duplicate (see row above)
ENST00000256001	LLWD01000855.1	1445804-1445806	ACTR3B	Y		T	G	999	2	0	0	36	Unique to aciJub1
ENST00000257966	LLWD01000404.1	716964-716966	OS9	Y		G	T	999	0	0	0	38	Unique to aciJub1
ENST00000261488	LLWD01000282.1	5163348-5163350	ENOX1	Y		A	C	999	0	0	0	38	Unique to aciJub1
ENST00000262207	LLWD01000181.1	4322112-4322114	CRISPLD1	N	Invariant								Fixed
ENST00000262794	LLWD01001169.1	607574-607576	MOV10L1	N	Indel	T	TCCCTCTGCAA	999	0	0	38	0	Variant in population
ENST00000265036	LLWD01000429.1	1800605-1800607	DEPDC1B	N	Indel	tA	tTTAGTTTCA,tAGTTTCA	999	1	0	9	28	Variant in population
ENST00000273359	LLWD01000382.1	1377430-1377432	ABHD10	N	Invariant								Fixed
ENST00000274140	LLWD01000255.1	3997112-3997114	MARCHF6	N	Invariant								Fixed
ENST00000278618	LLWD01000434.1	94237-94239	AASDHPPT	Y		A	C	999	1	0	0	37	Unique to aciJub1
ENST00000281047	LLWD01000612.1	1985220-1985222	MSGN1	Y		A	C,T	999	1	0	0	37	Unique to aciJub1
ENST00000290524	LLWD01000056.1	810813-810815	RFX5	Y		A	T	999	0	0	0	38	Unique to aciJub1
ENST00000295760	LLWD01000051.1	462104-462106	FBLN2	Y		A	C	999	1	0	0	37	Unique to aciJub1
ENST00000296550	LLWD01000067.1	2224365-2224367	DCLK2	Y		A	C	999	0	0	0	38	Unique to aciJub1
ENST00000298281	LLWD01000046.1	917852-917854	PCF11	N	Invariant								Fixed
ENST00000306708	LLWD01000242.1	911868-911870	LRRC8E	Y		A	T	999	0	0	0	38	Unique to aciJub1
ENST00000306730	LLWD01000219.1	3547785-3547787	AVEN	N	Invariant								Fixed
ENST00000307959	LLWD01000703.1	1846324-1846326	ARR3	N	Invariant								Fixed
ENST00000311798	LLWD01000977.1	23478-23480	SSX5	N	Invariant								Fixed
ENST00000322349	LLWD01000321.1	666932-666934	EEA1	Y		T	G	999	2	0	0	36	Unique to aciJub1
ENST00000322349	LLWD01000321.1	666932-666934	EEA1	Y		A	G	999	2	0	0	36	Duplicate (see row above)
ENST00000326771	LLWD01000597.1	244652-244654	FHL5	Y		A	G	999	0	1	7	30	Variant in population
ENST00000327906	LLWD01001095.1	1581758-1581760	PHF7	Y		C	G	999	3	0	0	35	Unique to aciJub1
ENST00000328345	LLWD01000587.1	641215-641217	POU3F2	Y		C	G	999	0	0	0	38	Unique to aciJub1
ENST00000329106	LLWD01000478.1	1672855-1672857	SULT1C3	N	Invariant								Fixed
ENST00000334744	LLWD01000902.1	135633-135635	PRELID2	N	Indel	TAAAATTA	T	288	0	32	6	0	Unique to aciJub1
ENST00000337623	LLWD01000306.1	392199-392201	EDRF1	N	Invariant/No coverage								Fixed
ENST00000338957	LLWD01000554.1	113820-113822	ZC3H12B	Y		T	C	999	3	0	1	34	Unique to aciJub1
ENST00000338957	LLWD01000554.1	113820-113822	ZC3H12B	Y		T	A	999	3	0	1	34	Duplicate (see row above)
ENST00000339872	LLWD01000965.1	3800395-3800397	HMGB1	Y		A	G	999	0	0	0	38	Unique to aciJub1
ENST00000356090	LLWD01000316.1	2766977-2766979	NCDN	N	Invariant								Fixed
ENST00000356517	LLWD01000379.1	1523282-1523284	AADACL2	N	Invariant								Fixed
ENST00000361005	LLWD01001045.1	369543-369545	PRSS3	N	Invariant								Fixed
ENST00000361682	LLWD01000789.1	1145998-1146000	COMT	Y		A	C	999	0	0	0	38	Unique to aciJub1
ENST00000369124	LLWD01001062.1	1464817-1464819	PLEKHO1	Y		T	G	999	0	0	0	38	Unique to aciJub1
ENST00000372343	LLWD01000226.1	1402411-1402413	IPO13	Y		T	G	999	3	0	0	35	Unique to aciJub1
ENST00000373306	LLWD01000147.1	4350821-4350823	TACR2	Y		T	C	999	0	0	0	38	Unique to aciJub1
ENST00000377765	LLWD01000646.1	2496981-2496983	FRMPD1	Y		T	G	999	0	0	0	38	Unique to aciJub1
ENST00000378982	LLWD01000782.1	469400-469402	MAGEB4	N	Invariant								Fixed
ENST00000379643	LLWD01001079.1	123256-123258	MAP7D2	Y		A	C	999	0	0	0	38	Unique to aciJub1
ENST00000380615	LLWD01000965.1	3587931-3587933	KATNAL1	Y		A	T	999	1	0	0	37	Unique to aciJub1
ENST00000381337	LLWD01000235.1	3351335-3351337	THUMPD1	Y		T	C	999	1	0	0	37	Unique to aciJub1
ENST00000381920	LLWD01000275.1	789465-789467	METTL22	Y		A	C	999	0	0	0	38	Unique to aciJub1
ENST00000395952	LLWD01000808.1	108233-108235	ABDH16A	Y		T	C	999	0	0	0	38	Unique to aciJub1
ENST00000400549	LLWD01001006.1	455415-455417	DEFB116	Y		G	A	127	0	36	2	0	Variant in population
ENST00000411809	LLWD01000163.1	2934494-2934496	CLINT1	Y		A	G	999	8	0	0	30	Unique to aciJub1
ENST00000438375	LLWD01000362.1	970777-970779	GRIK4	Y		G	C	999	1	0	0	37	Unique to aciJub1
ENST00000438375	LLWD01000362.1	970777-970779	GRIK4	Y		A	G	999	1	0	0	37	Duplicate (see row above)
ENST00000441448	LLWD01000194.1	1740708-1740710	RPF2ENST00000256001	N	Invariant								Fixed
ENST00000450049	LLWD01000783.1	297733-297735	ARL13A	N	Invariant								Fixed
ENST00000465127	LLWD01000433.1	492696-492698	NA	Y		T	G	999	2	0	0	36	Unique to aciJub1
ENST00000495827	LLWD01000028.1	205711-205713	HACD4	Y		A	C	999	0	0	0	38	Unique to aciJub1
ENST00000541260	LLWD01000556.1	272242-272244	CFAP119	N	Invariant								Fixed
ENST00000562522	LLWD01000556.1	770811-770813	ITGAX	Y		T	A	999	0	0	0	38	Unique to aciJub1
ENST00000564100	LLWD01000463.1	3169743-3169745	SLC38A7	N	Invariant								Fixed
ENST00000583666	LLWD01000262.1	3382905-3382907	IGBP1C	N	Invariant								Fixed
ENST00000585672	LLWD01000371.1	1369777-1369779	MBD1	Y		T	G	999	1	0	0	37	Unique to aciJub1
ENST00000594664	LLWD01001177.1	571668-571670	NA	N	Invariant/No coverage								Fixed
ENST00000610664	LLWD01000975.1	842909-842911	NA	N	Invariant/No coverage								Fixed
ENST00000674128	LLWD01000189.1	934037-934039	TSGA10	Y		T	G	999	5	0	0	33	Unique to aciJub1
ENST00000223642	LLWD01001060.1	302367-302369	C5	Y		T	A	999	0	0	0	38	Unique to aciJub1
ENST00000420323	LLWD01001095.1	1626876-1626878	DNAH1	N	Invariant								Fixed
ENST00000640769	LLWD01000694.1	982821-982823	RTTN	Y		A	T	219	34	0	0	4	Low coverage
ENST00000327581	LLWD01000410.1	188630-188632	NT5DC4	N	Invariant								Fixed
														Totals
													Unique to aciJub1	36
													Variant in population	4
													Fixed	23
													Low coverage	2
													Total:	65
